# Determinants of Blood Group Antigen Expression and Prediction of Phenotypes by Machine Learning

**DOI:** 10.64898/2026.07.01.735824

**Authors:** Anne-Cathérine Kranz, Johannes Schneider, Christoph Gassner, Maike Bublitz

## Abstract

**Key Points:**

- Structural and evolutionary features distinguish null and antigenic blood group variants across multiple systems.
- Machine learning can predict variant effects, enabling improved interpretation of novel mutations in transfusion medicine.

Blood group antigens, defined by epitopes on the erythrocyte surface, are central to transfusion safety and maternal–fetal compatibility. While the genetic basis of many clinically relevant blood group antigens is well established, which structural and biophysical parameters determine whether a single-nucleotide variant gives rise to an antigenic phenotype remains unclear. Here, we integrate structural, biophysical, and evolutionary analyses to systematically evaluate features associated with single amino acid substitutions across 24 human protein-based blood group systems. We analyse 319 variants with curated phenotypic annotations alongside 481 control variants, identifying key determinants of null and antigenic phenotypes. Null variants are characterized by high evolutionary conservation, burial within the protein core, loss of hydrophobicity, increased polarity, and a propensity for arginine substitutions. Antigenic variants are also enriched in arginine; however, in contrast to null variants, they tend to occur at less conserved, more solvent-accessible, and structurally flexible sites. Supervised machine learning models trained on structural and biophysical descriptors were applied to distinguish (i) null and (ii) antigenic variants from controls, achieving balanced accuracies of 0.82 and 0.63, respectively. Feature importance analysis identified predicted pathogenicity, solvent accessibility, and evolutionary conservation as the most predictive determinants of null variants, whereas hydrophobicity, conservation, and flexibility dominated antigen prediction. This work establishes a framework linking molecular variation to blood group phenotypes and provides a foundation for predicting the impact of novel missense mutations in transfusion medicine and beyond.
