## Supplementary material for "Determinants of Blood Group Antigen Expression and Prediction of Phenotypes by Machine Learning": ML Supplement: data_dictionary.csv

column_name	description	type	example	method_source
Phenotype	Blood phenotype class label	categorical	CtrlV	Curated phenotype annotation
BloodGroup	Group identifier used for group-aware cross-validation	categorical	Kell	Curated blood group annotation
MedusaFlexWeighted	Weighted structure-based flexibility descriptor	numeric	2.59	MEDUSA weighted flexibility class
SurfaceAccessibility	Relative surface accessibility RSA	numeric	0.360914	Absolute surface accessibility from 3D coordinates using DSSP; normalised against theoretical maximum accessibility values from Tien et al.
Conservation	Sequence conservation score	numeric	7	At least 30 homologous mammalian sequences aligned with MUSCLE in Jalview (except GYPB); conservation scores extracted
MissenseScore	Predicted pathogenicity of mutation	numeric	0.0815	AlphaMissense mutational pathogenicity score
WT_Hydrophobicity	Hydrophobicity value of the wild-type amino acid	numeric	38.5	AAIndex database accession PRAM900101
ALT_Hydrophobicity	Hydrophobicity value of the variant amino acid	numeric	20.1	AAIndex database accession PRAM900101
WT_Polarity	Polarity value of the wild-type amino acid	numeric	13	AAIndex database accession GRAR740102
ALT_Polarity	Polarity value of the variant amino acid	numeric	11.6	AAIndex database accession GRAR740102
WT_Sidechain Volume	Side-chain volume of the wild-type amino acid	numeric	54	AAIndex database accession GRAR740103
ALT_Sidechain Volume	Side-chain volume of the variant amino acid	numeric	56	AAIndex database accession GRAR740103
Delta_Hydrophobicity	Change in hydrophobicity caused by mutation	numeric	-18.4	Delta value = variant amino acid minus wild-type amino acid
Delta_Sidechain Volume	Change in side-chain volume caused by mutation	numeric	2	Delta value = variant amino acid minus wild-type amino acid
Delta_Polarity	Change in polarity caused by the mutation	numeric	-1.4	AAIndex Delta value = variant amino acid minus wild-type amino acid
